# Disinfection exhibits systematic impacts on the drinking water microbiome

**DOI:** 10.1101/828970

**Authors:** Zihan Dai, Maria C. Sevillano-Rivera, Szymon T. Calus, Q. Melina Bautista-de los Santos, A. Murat Eren, Paul W.J.J. van der Wielen, Umer Z. Ijaz, Ameet J. Pinto

## Abstract

Limiting microbial growth during drinking water distribution is achieved either by maintaining a disinfectant residual or through nutrient limitation without the use of a disinfectant. The impact of these contrasting approaches on the drinking water microbiome is not systematically understood. We utilized genome-resolved metagenomics to compare the structure, metabolic traits, and population genomes of drinking water microbiomes across multiple full-scale drinking water systems utilizing these two-distinct microbial growth control strategies. Microbial communities cluster together at the structural- and functional potential-level based on the presence or absence of a disinfectant residual. Disinfectant residual concentrations alone explained 17 and 6.5% of the variance in structure and functional potential of the drinking water microbiome, respectively, despite including samples from multiple drinking water systems with variable source waters and source water communities, treatment strategies, and chemical compositions. The drinking water microbiome is structurally and functionally less diverse and less variable across disinfected systems as compared to non-disinfected systems. While bacteria were the most abundant domain, archaea and eukaryota were more abundant in non-disinfected and disinfected systems, respectively. Community-level differences in functional potential were driven by enrichment of genes associated with carbon and nitrogen fixation in non-disinfected systems and γ-aminobutyrate metabolism in disinfected systems which may be associated with the recycling of amino acids. Metagenome-assembled genome-level analyses for a subset of phylogenetically related microorganisms suggests that disinfection may select for microorganisms capable of using fatty acids, presumably from microbial decay products, via the glyoxylate cycle. Overall, we find that disinfection exhibits systematic and consistent selective pressures on the drinking water microbiome and may select for microorganisms able to utilize microbial decay products originating from disinfection inactivated microorganisms.
