## Supplemental table S14 for "Disinfection exhibits systematic impacts on the drinking water microbiome"

### Sheet: bins_summary
Bin	GTDB-tk taxonomy (v0.1.3)							CheckM stats (v 1.0.7)		Genome statistics	Estimated genome							MAG category
ID	Domain	Phylum	Class	Order	Family	Genus	Species	Completenes	Redundancy	MAG size (Mbp)	size (Mbp)	GC content	No. of contigs	CDS	Coding density	tRNA	rRNA
D5_Bin_14	Bacteria	Proteobacteria	Alphaproteobacteria	Rhizobiales	Hyphomicrobiaceae			99.19	1.92	4.34	4.37544	0.64	70	4007	0.88114	41	3	BOTH
D1_Bin_28	Bacteria	Proteobacteria	Gammaproteobacteria	Nevskiales	Nevskiaceae	Nevskia		98.55	0.91	4.53	4.59665	0.67	28	3943	0.901476	47	0	BOTH
D4_Bin_10	Bacteria	Actinobacteriota	Actinobacteria	Corynebacteriales	Corynebacteriaceae	Mycobacterium		98.49	0	5.76	5.84831	0.67	64	5509	0.92593	57	2	BOTH
D3_Bin_17	Bacteria	Proteobacteria	Alphaproteobacteria	Rhizobiales	Xanthobacteraceae	SG-bin9		97.71	0.32	4.2	4.29843	0.62	32	3960	0.880624	51	3	BOTH
D1_Bin_39	Bacteria	Proteobacteria	Gammaproteobacteria	Betaproteobacteriales	SG8-41	Ga0077527		97.47	0.12	3.48	3.57033	0.6	75	3371	0.901616	40	0	BOTH
D4_Bin_9	Bacteria	Proteobacteria	Alphaproteobacteria	Rhizobiales	Beijerinckiaceae	Bosea		86.19	2.36	3.49	4.04919	0.69	523	3436	0.847015	31	0	BOTH
D3_Bin_12	Bacteria	Proteobacteria	Alphaproteobacteria	Reyranellales	Reyranellaceae	Reyranella		80.99	0.75	6.36	7.85282	0.67	313	6283	0.894701	35	0	BOTH
D4_Bin_3	Bacteria	Proteobacteria	Alphaproteobacteria	Reyranellales	Reyranellaceae	Reyranella		71.97	0.93	4.91	6.82229	0.66	795	4905	0.862329	30	0	BOTH
D3_Bin_9	Bacteria	Actinobacteriota	Actinobacteria	Corynebacteriales	Corynebacteriaceae	Mycobacterium		71.45	1.16	4.18	5.85024	0.68	449	4238	0.888113	29	0	BOTH
D2_Bin_10	Bacteria	Proteobacteria	Gammaproteobacteria	Betaproteobacteriales	Methylophilaceae	Methylotenera_A		98.93	0	2.5	2.52704	0.42	35	2363	0.911576	35	3	D_only
D1_Bin_41	Bacteria	Proteobacteria	Alphaproteobacteria	Sphingomonadales	Sphingomonadaceae	Ga0077559		98.37	1.88	3.01	3.05988	0.56	68	2880	0.902913	38	3	D_only
D1_Bin_33	Bacteria	Proteobacteria	Alphaproteobacteria	Rhizobiales	Hyphomicrobiaceae			96.44	1.92	3.55	3.68105	0.63	46	3231	0.853319	46	2	D_only
D5_Bin_18	Bacteria	Proteobacteria	Alphaproteobacteria	Rhizobiales	UBA4765	UBA4765	GCA_002083695.1	96.31	0	3.12	3.23954	0.61	61	3003	0.911622	42	0	D_only
D2_Bin_4	Bacteria	Proteobacteria	Alphaproteobacteria	Rhizobiales	Hyphomicrobiaceae			95.43	1.92	3.69	3.86671	0.63	57	3358	0.853814	42	1	D_only
D6_Bin_6	Bacteria	Proteobacteria	Alphaproteobacteria	Rhizobiales	UBA4765	UBA4765	GCA_002365175.1	94.09	1.58	2.98	3.16718	0.61	45	2864	0.913174	44	3	D_only
D4_Bin_21	Bacteria	Proteobacteria	Alphaproteobacteria	Sphingomonadales	Sphingomonadaceae	Sphingomonas		94.06	0.02	2.57	2.7323	0.64	56	2454	0.918253	37	0	D_only
D1_Bin_51	Bacteria	Proteobacteria	Gammaproteobacteria	Betaproteobacteriales	Methylophilaceae	Methylotenera_A		93.91	0	2.27	2.41721	0.42	90	2151	0.893223	33	3	D_only
D2_Bin_8	Bacteria	Proteobacteria	Alphaproteobacteria	Sphingomonadales	Sphingomonadaceae	Ga0077559		92.91	1.14	2.41	2.59391	0.56	36	2295	0.908328	36	0	D_only
D4_Bin_12	Bacteria	Cyanobacteriota	Vampirovibrionia	Obscuribacterales	Obscuribacteraceae	Ga0077546		82.73	0.91	4.61	5.57234	0.47	85	3953	0.898056	51	1	D_only
D6_Bin_4	Bacteria	Proteobacteria	Alphaproteobacteria	Rhizobiales	Hyphomicrobiaceae			76.84	1.21	3.05	3.96929	0.63	166	2822	0.843663	31	0	D_only
D8_Bin_1	Bacteria	Proteobacteria	Alphaproteobacteria	Sphingomonadales	Sphingomonadaceae	Sphingomonas		75.2	6	2.86	3.80319	0.61	558	2941	0.829146	36	0	D_only
D1_Bin_44	Bacteria	Proteobacteria	Alphaproteobacteria	Sphingomonadales	Sphingomonadaceae	Sphingomonas	GCA_002083655.1	70.69	0	2.71	3.83364	0.61	70	2640	0.903228	37	0	D_only
D3_Bin_3	Bacteria	Actinobacteriota	Actinobacteria	Corynebacteriales	Corynebacteriaceae	Mycobacterium	GCF_002013415.1	69.57	3.56	4.07	5.85022	0.64	779	4460	0.838971	45	1	D_only
D3_Bin_15	Bacteria	Proteobacteria	Alphaproteobacteria	Rhizobiales	UBA4765	UBA4765	GCA_002083695.1	63.09	0.74	2.1	3.32858	0.61	294	2161	0.869483	27	0	D_only
D5_Bin_4	Bacteria	Actinobacteriota	Actinobacteria	Corynebacteriales	Corynebacteriaceae	Mycobacterium	Mycobacterium llatzerense	63.07	3.99	5.58	8.84731	0.66	922	5756	0.844346	37	0	D_only
ND1_Bin_1_1	Bacteria	Proteobacteria	Alphaproteobacteria	Rhizobiales	Beijerinckiaceae	Methylocystis		99.5	3.36	4.22	4.24121	0.62	197	4216	0.849459	47	1	ND_only
ND5_Bin_38_1	Bacteria	Bdellovibrionota	Bdellovibrionia	Bdellovibrionales	Bdellovibrionaceae			99.1	0.9	3.49	3.5217	0.42	81	3400	0.912735	33	2	ND_only
ND2_Bin_13	Bacteria	Actinobacteriota	Thermoleophilia	Solirubrobacterales				97.01	1.28	2.59	2.66983	0.63	14	2500	0.929721	45	3	ND_only
ND4_Bin_8	Bacteria	Proteobacteria	Gammaproteobacteria	Ga0077554	Ga007554	Ga0077554		96.56	2.14	2.89	2.99296	0.57	47	2783	0.89338	42	1	ND_only
ND2_Bin_21	Bacteria	Proteobacteria	Gammaproteobacteria	Coxiellales	Coxiellaceae			96.55	1.77	1.62	1.67789	0.45	136	1513	0.876235	40	3	ND_only
ND2_Bin_14	Bacteria	Proteobacteria	Alphaproteobacteria	UBA9655	UBA9655	UBA9655		95.7	0	2	2.08986	0.42	158	1862	0.849971	42	2	ND_only
ND5_Bin_30	Bacteria	Chloroflexota	Dehalococcoidia	SM23-28-2				95.06	0	3.58	3.76604	0.63	52	3487	0.889561	48	3	ND_only
ND5_Bin_50	Bacteria	Acidobacteriota	Luteitaleia	Luteitaleales	UBA2999	12-FULL-67-14b		94.87	6.03	4.73	4.98577	0.66	67	4104	0.942339	48	3	ND_only
ND3_Bin_17	Bacteria	Proteobacteria	Gammaproteobacteria	Tenderiales	Tenderiaceae			94.72	0.97	3.41	3.60008	0.53	83	3179	0.892372	40	1	ND_only
ND5_Bin_57	Bacteria	Elusimicrobiota	Elusimicrobia	2-02-FULL-39-32	2-01-FULL-60-11			94.32	2.31	2.71	2.8732	0.52	96	2254	0.904279	69	2	ND_only
ND3_Bin_7	Bacteria	Proteobacteria	Gammaproteobacteria	Betaproteobacteriales	Burkholderiaceae	Polaromonas		93.19	1.87	4	4.29231	0.62	169	3811	0.899812	38	1	ND_only
ND5_Bin_58	Bacteria	Proteobacteria	Gammaproteobacteria	Betaproteobacteriales	SG8-41	UBA5216		92.7	1.29	5.11	5.51241	0.59	182	4926	0.895116	44	1	ND_only
ND5_Bin_38_2	Bacteria	Bdellovibrionota	Bdellovibrionia	Bdellovibrionales				92.58	1.79	2.58	2.78678	0.42	47	2484	0.898179	32	3	ND_only
ND5_Bin_60	Bacteria	Planctomycetota	UBA1135	UBA1135				92.05	1.14	4.41	4.79087	0.64	487	3681	0.866861	44	0	ND_only
ND2_Bin_17	Bacteria	Omnitrophota	koll11	UBA10015				91.58	0	2.28	2.48963	0.5	101	2122	0.909413	44	3	ND_only
ND3_Bin_10	Bacteria	Proteobacteria	Alphaproteobacteria	Micavibrionales	Micavibrionaceae			91.53	9.83	2.82	3.08096	0.5	342	2902	0.859209	43	1	ND_only
ND5_Bin_67	Bacteria	Proteobacteria	Alphaproteobacteria	Micavibrionales	Micavibrionaceae			91.53	7.1	2.77	3.02633	0.54	49	2682	0.907631	42	3	ND_only
ND5_Bin_41	Bacteria	Proteobacteria	Alphaproteobacteria	Caulobacterales	Hyphomonadaceae	SWB02		90.76	5.21	3.37	3.71309	0.65	373	3470	0.859569	48	2	ND_only
ND5_Bin_16_1	Bacteria	Acidobacteriota	Luteitaleia	Luteitaleales	UBA2999			87.58	6.04	3.01	3.43686	0.65	161	2736	0.907659	43	2	ND_only
ND5_Bin_3_1	Bacteria	Acidobacteriota	Luteitaleia	Luteitaleales	UBA2999			87.32	4.7	3.61	4.13422	0.66	490	3335	0.876759	43	0	ND_only
ND4_Bin_6	Bacteria	Proteobacteria	Gammaproteobacteria	Betaproteobacteriales	Gallionellaceae			86.66	2.45	1.9	2.19248	0.49	253	1847	0.809225	30	0	ND_only
ND3_Bin_21	Archaea	Altiarchaeota	Altiarchaeia	SCGC-AAA252-I15				86.5	1.4	1.3	1.50289	0.39	233	1426	0.801568	13	3	ND_only
ND3_Bin_28	Bacteria	Patescibacteria	Gracilibacteria	Peribacterales	Peribacteraceae			83.39	0	1.17	1.40305	0.51	141	1161	0.847476	42	2	ND_only
ND3_Bin_13	Bacteria	Proteobacteria	Gammaproteobacteria	Betaproteobacteriales	Burkholderiaceae	Limnohabitans		80.86	2.37	2.82	3.48751	0.6	405	2812	0.871259	33	0	ND_only
ND5_Bin_36	Bacteria	Proteobacteria	Alphaproteobacteria	Rhodospirillales	Rhodospirillaceae			80.73	8.62	3.17	3.92667	0.63	467	3005	0.845406	35	0	ND_only
ND4_Bin_5	Bacteria	Actinobacteriota	Actinobacteria	Propionibacteriales	Nocardioidaceae	Nocardioides		78.89	1.35	2.09	2.64926	0.68	350	2099	0.869209	37	0	ND_only
ND3_Bin_27	Bacteria	Patescibacteria	Paceibacteria	UBA9983	Kaiserbacteraceae	OLB19		78.74	1.72	0.9	1.143	0.44	9	889	0.893349	38	3	ND_only
ND4_Bin_2	Bacteria	Proteobacteria	Gammaproteobacteria	Betaproteobacteriales	Burkholderiaceae	Rhodoferax		78.32	2.77	3.18	4.06027	0.62	507	3194	0.850743	35	1	ND_only
ND3_Bin_31	Bacteria	Patescibacteria	Paceibacteria	UBA9983	Kaiserbacteraceae			77.01	0	1	1.29853	0.55	50	1102	0.903244	46	2	ND_only
ND2_Bin_11	Bacteria	Patescibacteria	Microgenomatia	Daviesbacterales	UBA10151			76.57	0.57	1.45	1.89369	0.38	102	1490	0.852821	45	2	ND_only
ND5_Bin_71	Bacteria	Proteobacteria	Alphaproteobacteria	UBA998				76.31	2.3	1.64	2.14913	0.56	230	1598	0.831669	23	1	ND_only
ND1_Bin_29	Bacteria	Patescibacteria	Gracilibacteria	Peribacterales	Peribacteraceae			75.88	1.88	0.87	1.14655	0.59	136	922	0.843898	35	0	ND_only
ND4_Bin_14	Bacteria	Patescibacteria	Paceibacteria	UBA9983	Taylorbacteraceae			75.29	0	0.69	0.916456	0.38	22	739	0.867189	37	3	ND_only
ND5_Bin_68	Bacteria	Proteobacteria	Alphaproteobacteria	Rhizobiales	Xanthobacteraceae	Ga0077548		71.87	0.63	2.11	2.93586	0.6	382	2185	0.845933	31	0	ND_only
ND3_Bin_29	Bacteria	Patescibacteria	Paceibacteria	UBA9983	Kaiserbacteraceae	UBA12088		70.51	0.31	0.98	1.38987	0.49	139	997	0.80024	33	4	ND_only
ND3_Bin_1_1	Bacteria	Nitrospirota	Nitrospiria	Nitrospirales	Nitrospiraceae	Nitrospira_A	GCF_900170025.1	70.48	5.81	2.82	4.00114	0.58	680	2964	0.777599	28	0	ND_only
ND2_Bin_18	Bacteria	Proteobacteria	Alphaproteobacteria	Rhizobiales	Beijerinckiaceae	Methylocystis		67.04	0.95	2.11	3.14737	0.64	151	2055	0.859017	18	0	ND_only
ND4_Bin_12	Bacteria	Patescibacteria	Paceibacteria	UBA9983	Kaiserbacteraceae	GWA1-54-10		61.49	0.86	0.53	0.861929	0.5	88	612	0.858411	34	1	ND_only
ND5_Bin_16_2	Bacteria	Acidobacteriota	Luteitaleia	Luteitaleales	UBA2999			59.02	4.27	2.26	3.82921	0.68	281	2010	0.886475	26	0	ND_only
ND5_Bin_48	Bacteria	Proteobacteria	Alphaproteobacteria	Micavibrionales	UBA2020			53.31	3.29	1.85	3.47027	0.58	395	1873	0.814824	19	0	ND_only
ND2_Bin_22	Bacteria	Patescibacteria	Paceibacteria	UBA9983	Kaiserbacteraceae	GWA1-54-10		51.07	5.17	0.47	0.920305	0.53	65	511	0.847095	29	2	ND_only
D4_Bin_5	Bacteria	Planctomycetota	Planctomycetes	Planctomycetales	Planctomycetaceae			99.73	4.49	9.39	9.41542	0.58	135	6762	0.877494	68	1	OTHER
D1_Bin_48	Bacteria	Proteobacteria	Alphaproteobacteria	Sphingomonadales	Sphingomonadaceae	Sphingomonas		99.15	0.02	2.84	2.86435	0.64	38	2716	0.918359	42	0	OTHER
D8_Bin_2	Bacteria	Actinobacteriota	Actinobacteria	Corynebacteriales	Corynebacteriaceae	Mycobacterium		99.06	1.22	6.48	6.54149	0.67	71	6243	0.920729	49	2	OTHER
D1_Bin_8	Bacteria	Planctomycetota	Planctomycetes	Planctomycetales	Planctomycetaceae			98.88	2.25	9.87	9.9818	0.57	350	6989	0.824808	160	1	OTHER
D1_Bin_49	Bacteria	Proteobacteria	Gammaproteobacteria	Betaproteobacteriales	Burkholderiaceae			97.98	0.47	2.61	2.66381	0.59	61	2484	0.910672	38	3	OTHER
D4_Bin_20	Bacteria	Proteobacteria	Alphaproteobacteria	Sphingomonadales	Sphingomonadaceae	Sphingomonas	Sphingomonas sp3	97.72	0.14	2.64	2.7016	0.64	40	2579	0.925544	38	0	OTHER
D5_Bin_21	Bacteria	Campylobacterota	Campylobacteria	Campylobacterales	Thiovulaceae	Sulfurimonas		97.54	9.02	2.21	2.26574	0.35	7	2208	0.935464	41	2	OTHER
D3_Bin_25	Bacteria	Proteobacteria	Alphaproteobacteria	Micavibrionales				97.52	1.97	2.09	2.14315	0.51	54	2046	0.905339	37	2	OTHER
D1_Bin_15	Bacteria	Planctomycetota	Planctomycetes	Planctomycetales	Planctomycetaceae			96.63	2.25	6.69	6.92332	0.6	96	5435	0.872513	43	1	OTHER
D3_Bin_13	Bacteria	Cyanobacteriota	Vampirovibrionia	Obscuribacterales	Obscuribacteraceae	Obscuribacter		96.55	2.66	5.94	6.15225	0.48	142	5170	0.892011	59	3	OTHER
D1_Bin_34	Bacteria	Proteobacteria	Alphaproteobacteria	Rhizobiales	Xanthobacteraceae	SG-bin9		96.24	2.69	3.77	3.91729	0.6	256	3627	0.855275	48	1	OTHER
D1_Bin_18	Bacteria	Proteobacteria	Gammaproteobacteria	Nevskiales	Nevskiaceae	Nevskia	Nevskia ramosa	95.98	3.44	4.54	4.73015	0.64	380	4076	0.876119	47	0	OTHER
D1_Bin_10	Bacteria	Planctomycetota	Planctomycetes	Planctomycetales	Planctomycetaceae			94.25	0.1	9.25	9.81432	0.61	262	6976	0.835118	90	0	OTHER
D5_Bin_16	Bacteria	Proteobacteria	Gammaproteobacteria	Betaproteobacteriales	Nitrosomonadaceae	Nitrosomonas		94.02	1.03	2.93	3.11636	0.45	93	2713	0.85841	31	3	OTHER
D8_Bin_6	Bacteria	Proteobacteria	Gammaproteobacteria	Nevskiales	Nevskiaceae	Nevskia		93.84	2.28	4.31	4.59292	0.65	98	3940	0.895986	43	0	OTHER
D6_Bin_7	Bacteria	Proteobacteria	Alphaproteobacteria	Caulobacterales	Hyphomonadaceae			93.02	0.81	2.53	2.71985	0.62	48	2241	0.876408	38	0	OTHER
D1_Bin_37	Bacteria	Proteobacteria	Gammaproteobacteria	Betaproteobacteriales	Burkholderiaceae	Rhizobacter		91.6	1.13	2.78	3.03493	0.66	307	2663	0.876231	38	1	OTHER
D5_Bin_15	Bacteria	Proteobacteria	Alphaproteobacteria	Sphingomonadales	Sphingomonadaceae	Sphingomonas	GCA_002083645.1	91.31	1.11	3.38	3.70168	0.62	231	3415	0.882797	39	1	OTHER
D5_Bin_17	Bacteria	Proteobacteria	Alphaproteobacteria	Caulobacterales	Hyphomonadaceae			91.31	1.62	2.55	2.79268	0.63	269	2537	0.868325	38	0	OTHER
D3_Bin_14	Bacteria	Cyanobacteriota	Vampirovibrionia	Obscuribacterales	Obscuribacteraceae			90.83	8.07	3.77	4.15061	0.47	519	3575	0.831702	66	4	OTHER
D4_Bin_13	Bacteria	Actinobacteriota	Actinobacteria	Corynebacteriales	Corynebacteriaceae	Mycobacterium	Mycobacterium llatzerense	90.03	0.97	4.86	5.3982	0.67	243	4691	0.899004	47	1	OTHER
D3_Bin_4	Bacteria	Proteobacteria	Alphaproteobacteria	Rhizobiales	Xanthobacteraceae	Bradyrhizobium		88.97	1.46	6.24	7.0136	0.64	651	6216	0.834041	48	0	OTHER
D1_Bin_22	Bacteria	Proteobacteria	Gammaproteobacteria	Nevskiales	Nevskiaceae	Nevskia		88.22	1.13	3.99	4.52278	0.65	6	3617	0.90102	36	0	OTHER
D1_Bin_47	Bacteria	Proteobacteria	Gammaproteobacteria	Legionellales	Legionellaceae	UBA10507		86.55	1.69	2.03	2.34547	0.39	232	1894	0.844088	27	3	OTHER
ND5_Bin_55_1	Bacteria	Proteobacteria	Alphaproteobacteria	Rhizobiales	Xanthobacteraceae			83.12	0.85	4.45	5.35371	0.65	60	4295	0.89733	48	0	OTHER
ND5_Bin_65	Bacteria	Bdellovibrionota	Bacteriovoracia					82.88	0.84	2.94	3.5473	0.55	431	2999	0.850217	33	0	OTHER
ND3_Bin_16	Bacteria	Proteobacteria	Gammaproteobacteria	Nevskiales	Nevskiaceae			82.8	0.45	2.86	3.45411	0.63	114	2589	0.91236	35	0	OTHER
D1_Bin_21	Bacteria	Proteobacteria	Gammaproteobacteria	Betaproteobacteriales	SG8-41	Ga0077527		82.15	3.11	2.97	3.61534	0.6	474	3115	0.855311	32	1	OTHER
D4_Bin_2	Bacteria	Cyanobacteriota	Vampirovibrionia	Obscuribacterales	Obscuribacteraceae			82.1	4.39	7.61	9.26918	0.51	945	6363	0.756345	67	0	OTHER
D4_Bin_8	Bacteria	Planctomycetota	Planctomycetes	Pirellulales	UBA1268			80.47	0.7	3.06	3.80266	0.67	485	2578	0.824444	51	1	OTHER
D1_Bin_43	Bacteria	Proteobacteria	Alphaproteobacteria	UBA998	UBA3002			78.97	0.1	1.68	2.12739	0.5	291	1722	0.816489	27	1	OTHER
D1_Bin_42	Bacteria	Proteobacteria	Alphaproteobacteria	Rhizobiales	Hyphomicrobiaceae	Hyphomicrobium		78.58	0	2.39	3.04149	0.6	25	2209	0.871227	32	1	OTHER
ND1_Bin_16	Bacteria	Cyanobacteriota	Cyanobacteriia	Synechococcales_A	Cyanobiaceae	RCC307	GCA_002006815.1	75.11	1.91	1.35	1.79736	0.53	299	1433	0.798318	29	1	OTHER
D2_Bin_6	Bacteria	Proteobacteria	Gammaproteobacteria	Legionellales	Legionellaceae	UBA10507		74.04	0.78	1.67	2.25554	0.39	263	1562	0.829693	27	3	OTHER
D4_Bin_6	Bacteria	Proteobacteria	Alphaproteobacteria	Sphingomonadales	Sphingomonadaceae	Porphyrobacter		73.14	2.35	3.1	4.23845	0.63	594	3126	0.831805	39	1	OTHER
ND2_Bin_26	Bacteria	Patescibacteria	Paceibacteria	UBA9983	Kaiserbacteraceae	C7867-001		71.68	1.72	0.67	0.93471	0.53	30	734	0.887354	44	3	OTHER
D3_Bin_22	Bacteria	Proteobacteria	Alphaproteobacteria	Sphingomonadales	Sphingomonadaceae	Sphingomonas	Sphingomonas sp3	67.24	0	1.7	2.52826	0.64	36	1673	0.930719	15	0	OTHER
D1_Bin_38	Bacteria	Bdellovibrionota	Bacteriovoracia	Bacteriovoracales	Bacteriovoracaceae	UBA6144		66.67	1.79	2.58	3.86981	0.5	176	2636	0.909923	28	0	OTHER
D4_Bin_7	Bacteria	Planctomycetota	Planctomycetes	Planctomycetales	Planctomycetaceae			63.91	0	3.76	5.88327	0.59	24	3041	0.8756	63	1	OTHER
D1_Bin_30	Bacteria	Planctomycetota	Phycisphaerae	Phycisphaerales	SM1A02			60.8	0	2.27	3.73355	0.65	263	1868	0.83891	29	1	OTHER
D3_Bin_5	Bacteria	Cyanobacteriota	Vampirovibrionia	Obscuribacterales	Obscuribacteraceae			60.34	0.94	4.79	7.93835	0.49	33	3826	0.875923	46	1	OTHER
D1_Bin_4	Bacteria	Cyanobacteriota	Vampirovibrionia	Obscuribacterales				60.26	1.71	8.58	14.2383	0.5	428	6804	0.809793	41	0	OTHER
ND1_Bin_14	Archaea	Crenarchaeota	Nitrososphaeria	Nitrososphaerales	Nitrosopumilaceae	Nitrosoarchaeum		59.62	2.43	0.91	1.52633	0.33	146	1039	0.826832	15	1	OTHER
D1_Bin_25	Bacteria	Proteobacteria	Alphaproteobacteria	Acetobacterales	Acetobacteraceae			56.9	0	3.38	5.94025	0.69	53	3262	0.930189	35	0	OTHER
ND1_Bin_9	Bacteria	Proteobacteria	Gammaproteobacteria	Betaproteobacteriales	Burkholderiaceae	Limnohabitans		56.26	7.99	1.73	3.07501	0.52	440	1743	0.810476	21	0	OTHER
D1_Bin_16	Bacteria	Proteobacteria	Alphaproteobacteria	Rhizobiales	Xanthobacteraceae	SG-bin9		55.57	0.63	2.61	4.69678	0.61	455	2616	0.828411	25	0	OTHER
ND1_Bin_30	Bacteria	Chloroflexota	Ellin6529	CSP1-4	UBA10416	UBA10416		55.26	2.16	0.75	1.35722	0.63	150	776	0.873972	26	0	OTHER
ND1_Bin_12	Bacteria	Proteobacteria	Gammaproteobacteria	Betaproteobacteriales	Methylophilaceae	Methylopumilus		53.13	3.61	0.89	1.67514	0.38	138	928	0.839297	23	1	OTHER
D3_Bin_7	Bacteria	Proteobacteria	Gammaproteobacteria	Betaproteobacteriales	SG8-41	Ga0077527		50.44	9.09	2.47	4.89691	0.61	680	2645	0.812474	15	0	OTHER
